# Meningioma transcriptomic landscape demonstrates novel subtypes with regional associated biology and patient outcome

**DOI:** 10.1101/2024.02.23.581766

**Authors:** H. Nayanga Thirimanne, Damian Almiron Bonnin, Nicholas Nuechterlein, Sonali Arora, Matt Jensen, Carolina A. Parada, Chengxiang Qiu, Frank Szulzewsky, Collin W English, William C Chen, Philipp Sievers, Farshad Nassiri, Justin Z. Wang, Tiemo J Klisch, Kenneth D Aldape, Akash J Patel, Patrick J Cimino, Gelareh Zadeh, Felix Sahm, David R. Raleigh, Jay Shendure, Manuel Ferreira, Eric C Holland

**Affiliations:** Human Biology Division, Fred Hutchinson Cancer center, Seattle, WA, USA; Department of Pathology, University of California San Francisco, USA; Neuropathology Unit, Surgical Neurology Branch, National Institute of Neurological Disorders and Stroke, National Institutes of Health, Bethesda, MD, USA; Seattle Translational Tumor Research Center, Fred Hutchinson Cancer Center, Seattle, WA, USA; Department of Neurological Surgery, University of Washington Medical Center, Seattle, WA, USA; Department of Genome Sciences, University of Washington, Seattle, WA, USA; Department of Neurosurgery, Baylor College of Medicine, Houston, TX, USA; Departments of Radiation Oncology, Neurological Surgery, and Pathology, University of California San Francisco, USA; Department of Neuropathology, Institute of Pathology, University Hospital Heidelberg, Heidelberg, Germany; Clinical Cooperation Unit Neuropathology, German Consortium for Translational Cancer Research (DKTK), German Cancer Research Center (DKFZ), Heidelberg, Germany; Department of Surgery, Division of Neurosurgery, University of Toronto, Toronto, ON, Canada; Laboratory of Pathology, Center for Cancer Research, National Cancer Institute, Bethesda, MD, USA

**Keywords:** Meningioma, brain tumor, UMAP, bulk RNA-Seq, Oncoscape, patient prognosis prediction, meningioma subtypes, recurrent

## Abstract

Meningiomas, the most common intracranial tumor, though mostly benign can be recurrent and fatal. WHO grading does not always identify high risk meningioma and better characterizations of their aggressive biology is needed. To approach this problem, we combined 13 bulk RNA-Seq datasets to create a dimension-reduced reference landscape of 1298 meningiomas. Clinical and genomic metadata effectively correlated with landscape regions which led to the identification of meningioma subtypes with specific biological signatures. Time to recurrence also correlated with the map location. Further, we developed an algorithm that maps new patients onto this landscape where nearest neighbors predict outcome. This study highlights the utility of combining bulk transcriptomic datasets to visualize the complexity of tumor populations. Further, we provide an interactive tool for understanding the disease and predicting patient outcome. This resource is accessible via the online tool Oncoscape, where the scientific community can explore the meningioma landscape.
