## Supplemental Table S5B for "Meningioma transcriptomic landscape demonstrates novel subtypes with regional associated biology and patient outcome"

### Sheet: Sheet1
Major embryonic cell clusters in each meningioma cluster (significantly enriched higher than other cell clusters (Welch's t-test))										Embryonic cell types in each major cell cluster
ClusterA	ClusterB	ClusterC	ClusterD	ClusterE	ClusterF	ClusterG				Major cell cluster	Cell type
Cardiomyocytes	White blood cells	Intermediate neuronal progenitors	___	Lung and airway	Endothelium	Intermediate neuronal progenitors				1) Neuroectoderm_and_glia	Retinal pigment cells
Muscle cells	Mast cells	CNS neurons		Epithelium	Lung and airway	CNS neurons					Eye field
		Oligodendrocytes		Intestine	Mesoderm	Neuronal crest PNS neurons					Astrocytes
		Olfactory sensory neurons		Hepatocytes	Neuronal crest PNS neurons	Oligodendrocytes					Multiciliated ependymal cells
		Neuronal crest PNS neurons		Endothelium	B cells	Olfactory neurons					Cerebellum-related cells
		Eye and other		Neural_crest_PNS_neurons	Adipocytes	Neuroectodermn and glia					NMPs & spinal cord progenitors
		Ependymal cells		Neural_crest_PNS_glia	T cells	Neural crest PNS glia					Posterior roof plate
		Neuroectoderm_and_glia		Mast cells	Oligodendrocytes						Anterior roof plate
		Lung_and_airway		Ependymal cells	Olfactory_sensory_neurons						Anterior floor plate
		Epithelium			Neuroectoderm_and_glia						Floorplate and p3 domain
					Neural crest PNS glia						Dorsal telencephalon
					White blood cells						Midbrain-hindbrain boundary
					Muscle cells						Midbrain
					Mast cells						Telencephalon
					Intestine						Hypothalamus
					Eye and other						Hypothalamus (Sim1+)
					Epithelium						Diencephalon
					CNS_neurons						Hindbrain
					Cardiomyocytes						Spinal cord/r7/r8
										2) Intermediate_neuronal_progenitors	Intermediate neuronal progenitors
											Cortical Interneurons (Prox1+)
											Deep-layer neurons
											Upper-layer neurons
											Subplate neurons
										3) Eye_and_other	Naive retinal progenitor cells
											Retinal progenitor cells
											Bipolar precursor cells
											Ciliary margin cells
											Photoreceptor precursor cells
											Cone precursor cells
											Rod precursor cells
											Cochlear hair cells
											Pituitary gland cells
											Nonsensory cochlear epithelium
											Pancreatic islets
											Suprachiasmatic nucleus
											Pineal gland
										4) Ependymal_cells	Ependymal cells
											Choroid plexus
											Ciliated nodal cells
										5) CNS_neurons	Spinal cord motor neurons
											Cranial motor neurons
											Thalamic neuronal precursors
											Retinal ganglion cells
											PV-containing retinal ganglion cells
											Cajal-Retzius cells
											Cerebellar Purkinje cells
											Amacrine/Horizontal precursor cells
											Amacrine cells
											Horizontal cells
											Cholinergic amacrine cells
											GABAergic cortical interneurons
											Neural progenitor cells (Neurod1+)
											Neural progenitor cells (Ror1+)
											Glutamatergic neurons
											GABAergic neurons
											Neurons (Slc17a8+)
											Spinal cord dorsal progenitors
											Spinal cord ventral progenitors
										6) Mesoderm	Mesodermal progenitors (Tbx6+)
											Chondrocytes (Atp1a2+)
											Chondrocytes (Otor+)
											Early chondrocytes
											Pre-osteoblasts (Sp7+)
											Dermomyotome
											Limb mesenchyme progenitors
											Dermatome
											Fibroblasts
											Lateral plate and intermediate mesoderm
											Facial mesenchyme
											Sclerotome
										7) Definitive_erythroid	Definitive early erythroblasts (CD36-)
											Definitive erythroblasts (CD36+)
										8) Epithelial_cells	Posterior intermediate mesoderm
											Anterior intermediate mesoderm
											Ureteric bud
											Collecting duct intercalated cells
											Collecting duct principal cells
											Metanephric mesenchyme
											Nephron progenitors
											Podocytes
											Proximal tubule cells
											Ascending loop of Henle
											Distal convoluted tubule
											Connecting tubule
											Lens epithelial cells
											Notochord
											Otic epithelial cells
											Olfactory epithelial cells
											Olfactory bulb cells
											Pancreatic acinar cells
											Foregut epithelial cells
											Gut
											Primordial germ cells
											Amniotic ectoderm
											Thyroid gland cells
											Thymic epithelial cells
											Apical ectodermal ridge
											Dental epithelial cells
											Branchial arch epithelium
											Placodal area
											Pre-epidermal keratinocytes
											Basal keratinocytes
											Granular keratinocytes
											Corneal epithelial cells
											Parathyroid epithelial cells
											Conjunctival goblet cells
											Bladder urothelial cells
											Pituitary/Pineal gland progenitors
											Tooth junctional epithelium
											Olfactory pit cells
											Biliary epithelial cells
										9) Endothelium	Endothelium
											Hematoendothelial progenitors
											Brain capillary endothelial cells
											Brain pericytes
											Arterial endothelial cells
											Glomerular endothelial cells
											Lymphatic vessel endothelial cells
											Liver sinusoidal endothelial cells
											Endocardial cells
											Venous and capillary endothelial cells
											Microvascular endothelial cells
											Pericytes
										10) Muscle_cells	Muscle progenitor cells
											Muscle progenitor cells (Prdm1+)
											Myotubes
											Myoblasts
											Myofibroblasts
										11) Hepatocytes	Hepatocytes
										12) White_blood_cells	Osteoclasts
											Kupffer cells
											Border-associated macrophages
											Border-associated macrophages (Ms4a8a+)
											Border-associated macrophages (Cd74+)
											Microglia
											Adipose tissue macrophages
											Hematopoietic stem cells (Cd34+)
											Hematopoietic stem cells (Mpo+)
											Monocytic myeloid-derived suppressor cells
											PMN myeloid-derived suppressor cells
											Monocytes
											Conventional dendritic cells
											Plasmacytoid dendritic cells
											Granulocytes
										13) Neural_crest_PNS_glia	Olfactory ensheathing cells
											Melanocyte cells
											Satellite glial cells
											Neural crest (PNS glia)
											Myelinating Schwann cells
											Myelinating Schwann cells (Tgfb2+)
										14) Adipocytes	Adipocyte progenitor cells
											Brown adipocyte cells
											Adipocyte cells (Cyp2e1+)
										15) Primitive_erythroid	Primitive erythroid cells
										16) Neural_crest_PNS_neurons	Neural crest (PNS neurons)
											Otic sensory neurons
											Dorsal root ganglion neurons
											Sympathetic neurons
											Parasympathetic neurons
											Enteric neurons
										17) T_cells	T cells
											Regulatory T cells
											Natural killer cells
											Activated T cells
										18) Lung_and_airway	Lung progenitor cells
											Airway club cells
											Airway goblet cells
											Alveolar Type 1 cells
											Alveolar Type 2 cells
											Lung cells (Eln+)
										19) Intestine	Midgut/Hindgut epithelial cells
											Extraembryonic visceral endoderm
											Intestinal goblet cells
											Intestinal enteroendocrine cells
										20) B_cells	B cells
											B cell progenitors
										21) Olfactory_sensory_neurons	Olfactory sensory neurons
											Corticofugal neurons
										22) Cardiomyocytes	First heart field
											Second heart field
											Ventricular cardiomyocytes
											Atrial cardiomyocytes
										23) Oligodendrocytes	Oligodendrocyte progenitor cells
											Committed oligodendrocyte precursors
										24) Mast_cells	Mast cells
											Mast cells (P2rx7+)
										25) Megakaryocytes	Megakaryocytes
										26) Testis_and_adrenal	Adrenocortical cells
											Leydig cells
